# ELeFHAnt: A supervised machine learning approach for label harmonization and annotation of single cell RNA-seq data

**DOI:** 10.1101/2021.09.07.459342

**Authors:** Konrad Thorner, Aaron M. Zorn, Praneet Chaturvedi

## Abstract

Annotation of single cells has become an important step in the single cell analysis framework. With advances in sequencing technology thousands to millions of cells can be processed to understand the intricacies of the biological system in question. Annotation through manual curation of markers based on a priori knowledge is cumbersome given this exponential growth. There are currently ~200 computational tools available to help researchers automatically annotate single cells using supervised/unsupervised machine learning, cell type markers, or tissue-based markers from bulk RNA-seq. But with the expansion of publicly available data there is also a need for a tool which can help integrate multiple references into a unified atlas and understand how annotations between datasets compare. Here we present ELeFHAnt: *Ensemble learning for harmonization and annotation of single cells*. ELeFHAnt is an easy-to-use R package that employs support vector machine and random forest algorithms together to perform three main functions: 1) *CelltypeAnnotation* 2) *LabelHarmonization* 3) *DeduceRelationship*. *CelltypeAnnotation* is a function to annotate cells in a query Seurat object using a reference Seurat object with annotated cell types. *LabelHarmonization* can be utilized to integrate multiple cell atlases (references) into a unified cellular atlas with harmonized cell types. Finally, *DeduceRelationship* is a function that compares cell types between two scRNA-seq datasets. ELeFHAnt can be accessed from GitHub at https://github.com/praneet1988/ELeFHAnt.
