## Supplementary Table2 for "ELeFHAnt: A supervised machine learning approach for label harmonization and annotation of single cell RNA-seq data": Supplementary Table2.xlsx

### Sheet: Cell labels from 3 references
T cell/NK cell 2
Intestinal epithelium
Proliferative mesenchyme
Macrophage/monocyte 2
B cell
Mesenchyme subtype 1
Mesenchyme subtype 2
Macrophage/monocyte 1
Gastrointestinal epithelium
Pericyte
Endothelial
Enteroendocrine
PNS neuron
T cell/NK cell 1
PNS glia
Mesenchyme subtype 4
Erythroblast
MUC2+ goblet
Mesenchyme subtype 5
Mesenchyme subtype 3
Distal lung epithelium
Mesothelial cell
Basal like
Hepatocyte
Neural G2M- & S-phase
ENS Progenitors
Glial Progenitors
PDGFRA+ Cells
Interneuron
Differentiating Submucosal Glial
Submucosal Glial
IM Progenitor
Muscularis S-phase
Inhibitory Motor Neuron Precursor
Muscularis G2M-phase
Proximal IM
Venous (CP) 1
OM
Arterial (CP) 2
Proximal S2 (2)
S3 Transitional
Fibroblasts S-phase
S1 IFIT3+
S1 COL6A5+
Fibroblast Progenitor
Arterial (M)
Distal IM
Contractile Pericytes
Arterial (L)
Fibroblasts G2M-phase
S3 Progenitor
S4 CCL21+
Arterial (CP)
S3 HAND1+
Pericyte Progenitors
Undifferentiated Pericytes
Proximal S2 (1)
Myofibroblast Progenitors
Venous (M) 1
Venous (CP) 2
Pericytes S-phase
Myofibroblasts
WNT6+ Pericytes
Venous (M) 2
Pericytes G2M-phase
S1
Intraganglionic Glial
S4 CXCL14+
Excitory Motor Neuron
ICCs
Lymphoid Associated Glial
Endothelium S-phase
IM PMAIP1+
Proximal MM
BMPER+ Pericytes
Distal S2
S3
Neuroendocrine (1)
Endothelium G2M-phase
Venous (L)
Mesothelium IL18+
Neuroendocrine (2)
Angiogenic Pericytes
Distal MM
Myofibroblasts S-phase
S3 EBF+
Erythroid
Mesothelium SOX6+
Lymphatic
Myofibroblasts G2M-phase
Inhibitory Motor Neuron
Proximal Progenitor
Distal TA
Proximal Enterocytes
Proximal TA
Proximal Mature Enterocytes
BEST4/OTOP2 Cells
Proximal Early Enterocytes
Proximal Stem Cells
EECs
Secretory Progenitors
Goblets
Distal Stem Cells
Distal Mature Enterocytes
Distal Enterocytes
Distal Absorptive
pDCs
Cell Cycle
Type 3 ILCs
B-Cells
pre B-Cells
Monocytes
Macrophages
Naive T-Cells
DCs
NKs & Î³Î´
Mast
Macrophages SPP1+
Mesoderm 1
WNT4+ fibroblasts
Immune cells
Smooth muscle cells
Erythroblasts
Mesoderm 2
Neural crest cells
Enteric neurons
Uniform progenitors
Serosa/mesothelial cells
Venous endothelial cell
FOXL1+ fibroblasts
Arterial endothelial cell
Lymphatic endothelial cell
Myofibroblast
Interstitial cells of Cajal
Enterocytes
BEST4+ enterocyte
Enterocyte
G2M/S enterocytes
Goblet
Early enterocyte
LGR5 stem
NTS+ epithelial cells

### Sheet: Cell labels dropped
OM
S3 Transitional
S1 IFIT3+
S1 COL6A5+
S3 Progenitor
S4 CCL21+
S3 HAND1+
Proximal S2 (1)
Venous (M) 1
Venous (M) 2
S1
S4 CXCL14+
Proximal MM
Distal S2
S3
Distal MM
S3 EBF+
Distal TA
Immune cells
Erythroblast
Proximal S2 (2)

### Sheet: Cell labels used
T cell/NK cell 2
Intestinal epithelium
Proliferative mesenchyme
Macrophage/monocyte 2
B cell
Mesenchyme subtype 1
Mesenchyme subtype 2
Macrophage/monocyte 1
Gastrointestinal epithelium
Pericyte
Endothelial
Enteroendocrine
PNS neuron
T cell/NK cell 1
PNS glia
Mesenchyme subtype 4
MUC2+ goblet
Mesenchyme subtype 5
Mesenchyme subtype 3
Distal lung epithelium
Mesothelial cell
Basal like
Hepatocyte
Neural G2M- & S-phase
ENS Progenitors
Glial Progenitors
PDGFRA+ Cells
Interneuron
Differentiating Submucosal Glial
Submucosal Glial
IM Progenitor
Muscularis S-phase
Inhibitory Motor Neuron Precursor
Muscularis G2M-phase
Proximal IM
Venous (CP) 1
Arterial (CP) 2
Fibroblasts S-phase
Fibroblast Progenitor
Arterial (M)
Distal IM
Contractile Pericytes
Arterial (L)
Fibroblasts G2M-phase
Arterial (CP)
Pericyte Progenitors
Undifferentiated Pericytes
Myofibroblast Progenitors
Venous (CP) 2
Pericytes S-phase
Myofibroblasts
WNT6+ Pericytes
Pericytes G2M-phase
Intraganglionic Glial
Excitory Motor Neuron
ICCs
Lymphoid Associated Glial
Endothelium S-phase
IM PMAIP1+
BMPER+ Pericytes
Neuroendocrine (1)
Endothelium G2M-phase
Venous (L)
Mesothelium IL18+
Neuroendocrine (2)
Angiogenic Pericytes
Myofibroblasts S-phase
Erythroid
Mesothelium SOX6+
Lymphatic
Myofibroblasts G2M-phase
Inhibitory Motor Neuron
Proximal Progenitor
Proximal Enterocytes
Proximal Mature Enterocytes
BEST4/OTOP2 Cells
Proximal Early Enterocytes
Proximal Stem Cells
EECs
Secretory Progenitors
Goblets
Distal Stem Cells
Distal Mature Enterocytes
Distal Enterocytes
Distal Absorptive
pDCs
Cell Cycle
Type 3 ILCs
B-Cells
pre B-Cells
Monocytes
Macrophages
Naive T-Cells
DCs
NKs & Î³Î´
Mast
Macrophages SPP1+
Mesoderm 1
WNT4+ fibroblasts
Smooth muscle cells
Erythroblasts
Mesoderm 2
Neural crest cells
Enteric neurons
Uniform progenitors
Serosa/mesothelial cells
Venous endothelial cell
FOXL1+ fibroblasts
Arterial endothelial cell
Lymphatic endothelial cell
Myofibroblast
Interstitial cells of Cajal
Enterocytes
BEST4+ enterocyte
Enterocyte
G2M/S enterocytes
Goblet
Early enterocyte
LGR5 stem
NTS+ epithelial cells
